# Time in the city: Long-term urban exposure predicts greater exploration and problem-solving in wild red foxes

**DOI:** 10.1101/2025.09.26.678765

**Authors:** F. Blake Morton, Dylan Thompson-Jones, Kristy A. Adaway, Koko M. Sutter, Catia Matos, Georgia B. Freer, Georgia A. A. Fletcher, Carl D. Soulsbury

**Affiliations:** Department of Psychology, University of Hull, Hull, UK; School of Environmental Sciences, University of Hull, Hull, UK; School of Natural Sciences, University of Lincoln, Lincoln, UK

**Keywords:** rapid environmental changes, behavioural innovation, object neophobia, biodiversity crisis, urbanisation, problem-solving ability

## Abstract

Urbanisation is one of the most important forms of human-driven landscape change, altering wildlife populations in unprecedented ways. In terms of behaviour, for example, urbanisation is hypothesised to increase the likelihood of observing urban populations touching, exploring, and solving novel food-related tasks compared to rural areas. However, little is known about the impact of spatiotemporal patterns of urbanisation, particularly historical patterns of change, on these behaviours. We tested this in the world’s most urbanised carnivore, the red fox (*Vulpes vulpes*), by introducing novel food-related tasks (puzzle feeders) to 284 sites throughout Great Britain. We compared tactile and problem-solving behaviours in rural populations, recently colonised urban populations, and long-established urban populations (>40 years). Foxes from 27.4% of locations touched the tasks, foxes from 12.4% of locations solved them. Urban foxes were more likely to touch tasks compared to rural populations. Exploration time, exploratory diversity, and latency to touch tasks did not significantly differ across urban and rural locations. Urbanisation rate from 1994 to 2020 (26 years) did not significantly predict the likelihood of foxes touching or solving tasks across locations. Older urban populations – particularly from London – spent more time exploring tasks and displayed greater exploratory diversity and higher problem-solving success, despite more recent urban populations being equally likely to touch them. Collectively, our findings suggest that certain population characteristics, such as the likelihood of touching/engaging with novelty, potentially emerge early in urbanisation while other characteristics, such as greater exploratory and innovative behaviours, may emerge after long-term urban exposure across many decades.

**Highlights:**

- Historical impacts of urbanisation on wild animal behaviour are unclear.
- We tested this with wild red foxes’ responses to novel food objects.
- Urban foxes were more likely to touch and exploit objects, especially from London.
- Older urban foxes displayed more exploratory and innovative behaviours.
- Length of urban exposure may help predict behavioural responses to novelty.
