## Supplementary material for "Time in the city: Long-term urban exposure predicts greater exploration and problem-solving in wild red foxes": Dataset S1

### Sheet: Full dataset
Zone	Year deployed	Task Type	Deodoriser?	Number of fox visits	Total hours of camera operation since a fox acknowledged puzzle	Acknowledge	Touch	Solve	Latency from first acknowledgement to first touch	Exploratory diversity (number of unique behaviours)	Exploration time (s)	Latency from first touch to solve	LCC_Urban_2020	LCC_Urban_1994	Urban fox status in 1986
1	2021	A	No	4	14 days, 8 hours, 41 minutes, 49 seconds	1	0	0	NA	NA	NA	NA	0.127311	0.10683	Present
2	2021	D	No	2	14 days, 4 hours, 29 minutes, 39 seconds	1	0	0	NA	NA	NA	NA	0.106131	0.0972871	Present
3	2021	B	No	10	13 days, 12 hours, 52 minutes, 57 seconds	1	0	0	NA	NA	NA	NA	0.0993818	0.0865809	Present
4	2021	C	No	9	14 days, 1 hour, 58 minutes, 28 seconds	1	0	0	NA	NA	NA	NA	0.0681941	0.0614445	Present
5	2021	C	No	11	12 days, 12 hours, 24 minutes, 22 seconds	1	0	0	NA	NA	NA	NA	0.0677286	0.0521347	Present
6	2021	H	No	11	8 days, 11 hours, 22 minutes, 13 seconds	1	0	0	NA	NA	NA	NA	0.0893738	0.0712198	Absent
7	2021	D	No	0	?	NA	NA	NA	NA	NA	NA	NA	0.0612118	0.0414285	Absent
8	2021	H	No	8	11 days, 9 hours, 20 minutes, 28 seconds	1	0	0	NA	NA	NA	NA	0.0360754	0.0269983	NA
9	2021	F	No	0	?	NA	NA	NA	NA	NA	NA	NA	0.031886	0.029093	NA
10	2021	F	No	6	10 days, 8 hours, 30 minutes, 20 seconds	1	1	1	0.260625	2	9.74	0.000636574	0.0972871	0.0898393	Present
11	2021	A	No	3	10 days, 14 hours, 1 minute, 52 seconds	1	0	0	NA	NA	NA	NA	0.0863482	0.0765729	NA
12	2021	H	Yes	2	5 days, 6 hours, 1 minute, 33 seconds	1	0	0	NA	NA	NA	NA	0.0956579	0.0875119	Present
13	2021	H	Yes	0	?	NA	NA	NA	NA	NA	NA	NA	0.0148956	0.01187	NA
15	2021	I	No	2	13 days, 0 hours, 25 minutes, 17 seconds	1	0	0	NA	NA	NA	NA	0.062841	0.0560914	Absent
16	2021	H	No	0	?	NA	NA	NA	NA	NA	NA	NA	0.0721507	0.0549277	Present
17	2021	F	No	23	14 days, 13 hours, 26 minutes, 4 seconds	1	0	0	NA	NA	NA	NA	0.000232744	0	NA
18	2021	A	No	0	?	NA	NA	NA	NA	NA	NA	NA	0.0316532	0.0197833	NA
20	2021	D	No	0	?	NA	NA	NA	NA	NA	NA	NA	0.00605135	0.00372391	NA
21	2021	E	No	2	?	NA	NA	NA	NA	NA	NA	NA	0.0451524	0.040032	Absent
22	2021	A	No	7	6 days, 3 hours, 21 minutes, 54 seconds	1	0	0	NA	NA	NA	NA	0.0465489	0.0414285	NA
23	2021	E	No	1	12 days, 5 hours, 54 minutes, 51 seconds	1	0	0	NA	NA	NA	NA	0.0155939	0.00791331	NA
24	2021	B	No	19	10 days, 8 hours, 28 minutes, 53 seconds	1	1	0	0.00122685	1	0.26	NA	0.0246709	0.0134992	Absent
25	2021	C	No	4	5 days, 13 hours, 46 minutes, 42 seconds	1	0	0	NA	NA	NA	NA	0.0260674	0.020016	NA
26	2021	A	No	2	14 days, 2 hours, 35 minutes, 11 seconds	1	0	0	NA	NA	NA	NA	0.0963562	0.0777366	Present
27	2021	A	No	0	?	NA	NA	NA	NA	NA	NA	NA	0.0269983	0.0139647	NA
28	2021	A	No	0	?	NA	NA	NA	NA	NA	NA	NA	0.00465489	0.000930977	NA
29	2021	I	No	0	?	NA	NA	NA	NA	NA	NA	NA	0.010939	0.00279293	NA
30	2021	F	No	0	?	NA	NA	NA	NA	NA	NA	NA	0	0	NA
31	2021	B	No	0	?	NA	NA	NA	NA	NA	NA	NA	0	0	NA
32	2021	H	No	0	?	NA	NA	NA	NA	NA	NA	NA	0.00349117	0.000232744	NA
33	2021	C	No	0	?	NA	NA	NA	NA	NA	NA	NA	0.00395665	0.00116372	NA
34	2021	H	No	4	11 days, 22 hours, 55 minutes, 43 seconds	1	0	0	NA	NA	NA	NA	0.0847189	0.0572551	Absent
35	2021	D	No	0	?	NA	NA	NA	NA	NA	NA	NA	0.0148956	0.0121027	Absent
36	2021	H	No	24	11 days, 19 hours, 22 minutes, 27 seconds	1	0	0	NA	NA	NA	NA	0.0723835	0.0560914	Present
37	2021	F	No	0	?	NA	NA	NA	NA	NA	NA	NA	0.123587	0.114045	Present
38	2021	H	Yes	0	?	NA	NA	NA	NA	NA	NA	NA	0.0295585	0.0132664	NA
39	2021	D	No	0	?	NA	NA	NA	NA	NA	NA	NA	0.0349117	0.0188523	NA
40	2021	A	No	0	?	NA	NA	NA	NA	NA	NA	NA	0.00744782	0.00395665	NA
41	2021	H	No	0	?	NA	NA	NA	NA	NA	NA	NA	0.0155939	0.0102408	NA
42	2021	H	No	14	14 days, 10 hours, 57 minutes, 38 seconds	1	1	0	13.1901	1	0.69	NA	0.0861154	0.0705215	Absent
43	2021	F	No	1	6 days, 14 hours, 37 minutes, 43 seconds	1	0	0	NA	NA	NA	NA	0.01187	0.00651684	NA
44	2021	F	No	5	12 days, 15 hours, 17 minutes and 6 seconds	1	0	0	NA	NA	NA	NA	0.0923995	0.0754092	Present
45	2021	D	No	0	?	NA	NA	NA	NA	NA	NA	NA	0.06191	0.040963	NA
46	2021	H	No	2	7 days, 12 hours, 3 minutes and 1 second	1	0	0	NA	NA	NA	NA	0.0377046	0.0269983	NA
47	2021	C	Yes	0	?	NA	NA	NA	NA	NA	NA	NA	0.00535312	0.00232744	NA
48	2021	B	Yes	10	7 days, 2 hours, 43 minutes, 16 seconds	1	1	0	0.151053	1	6.97	NA	0.0879774	0.0591171	Absent
49	2021	E	Yes	17	11 days, 1 hour, 14 minutes, 45 seconds	1	1	1	1.2864	4	11.2	9.75881	0.129639	0.12126	Present
50	2021	E	Yes	0	?	NA	NA	NA	NA	NA	NA	NA	0	0	Absent
51	2021	F	No	0	?	NA	NA	NA	NA	NA	NA	NA	0.0130337	0.0121027	NA
52	2021	A	No	0	?	NA	NA	NA	NA	NA	NA	NA	0	0	NA
53	2021	H	No	5	13 days, 5 hours, 30 minutes, 10 seconds	1	1	0	0.704271	4	26.31	NA	0.0688923	0.060048	Present
54	2021	D	No	1	5 days, 6 hours, 50 minutes, 16 seconds	1	0	0	NA	NA	NA	NA	0.00116372	0.000232744	NA
55	2021	H	No	0	?	NA	NA	NA	NA	NA	NA	NA	0.01187	0.0102408	NA
56	2021	H	No	0	?	NA	NA	NA	NA	NA	NA	NA	0.0020947	0	NA
58	2021	F	No	0	?	NA	NA	NA	NA	NA	NA	NA	0	0	NA
59	2021	A	No	0	?	NA	NA	NA	NA	NA	NA	NA	0	0	NA
60	2021	H	No	0	?	NA	NA	NA	NA	NA	NA	NA	0	0	NA
61	2021	F	No	0	?	NA	NA	NA	NA	NA	NA	NA	0	0	NA
62	2021	H	No	0	?	NA	NA	NA	NA	NA	NA	NA	0	0	NA
63	2021	B	No	0	?	NA	NA	NA	NA	NA	NA	NA	0	0	NA
64	2021	A	No	0	?	NA	NA	NA	NA	NA	NA	NA	0	0	NA
65	2021	D	No	0	?	NA	NA	NA	NA	NA	NA	NA	0.00581861	0	Present
66	2021	F	No	0	?	NA	NA	NA	NA	NA	NA	NA	0	0	NA
67	2021	C	No	1	13 hours, 23 minutes, 44 seconds	1	0	0	NA	NA	NA	NA	0.0269983	0.0130337	NA
68	2021	I	No	0	?	NA	NA	NA	NA	NA	NA	NA	0.0325842	0.0179213	NA
69	2021	H	No	10	11 days, 2 hours, 22 minutes, 11 seconds	1	0	0	NA	NA	NA	NA	0.0377046	0.0216452	NA
70	2021	A	No	0	?	NA	NA	NA	NA	NA	NA	NA	0.0795986	0.0614445	Present
71	2021	E	Yes	0	?	NA	NA	NA	NA	NA	NA	NA	0	0	NA
72	2021	E	Yes	0	?	NA	NA	NA	NA	NA	NA	NA	0.00465489	0.000232744	NA
73	2021	B	Yes	4	11 days, 2 hours, 21 minutes, 46 seconds	1	0	0	NA	NA	NA	NA	0.00116372	0	NA
74	2021	H	Yes	0	?	NA	NA	NA	NA	NA	NA	NA	0.00791331	0.0041894	NA
75	2021	I	Yes	5	8 days, 4 hours, 12 minutes, 24 seconds	1	1	0	6.9609	2	0.91	NA	0.00116372	0	NA
76	2021	B	No	1	10 hours, 52 minutes, 53 seconds	1	0	0	NA	NA	NA	NA	0.0225762	0.0155939	NA
77	2021	C	No	3	3 days, 10 hours, 8 minutes, 58 seconds	1	0	0	NA	NA	NA	NA	0.107528	0.0963562	Present
78	2021	F	No	2	13 days, 16 hours, 56 minutes, 20 seconds	1	1	1	0.000810185	2	4.23	4.62963e-05	0.119398	0.109623	Present
79	2021	A	No	2	12 days, 8 hours, 51 minutes, 21 seconds	1	0	0	NA	NA	NA	NA	0.0495745	0.041894	NA
80	2021	I	No	4	13 days, 12 hours, 59 minutes, 53 seconds	1	1	0	0.00431713	1	0.15	NA	0.0279293	0.0197833	NA
81	2021	C	No	0	?	NA	NA	NA	NA	NA	NA	NA	0.0235072	0.0174558	NA
82	2021	H	No	3	11 days, 17 hours, 18 minutes and 28 seconds	1	0	0	NA	NA	NA	NA	0.00930977	0.00256019	NA
83	2021	A	No	0	?	NA	NA	NA	NA	NA	NA	NA	0.00395665	0.00116372	NA
84	2021	D	No	0	?	NA	NA	NA	NA	NA	NA	NA	0.00232744	0	NA
85	2021	F	?	0	?	NA	NA	NA	NA	NA	NA	NA	0.00116372	0	NA
86	2021	D	Yes	0	?	NA	NA	NA	NA	NA	NA	NA	0.0158266	0.00325842	NA
87	2021	E	Yes	1	15 days, 21 hours, 27 minutes, 34 seconds	1	0	0	NA	NA	NA	NA	0.0423595	0.0263001	NA
88	2021	I	Yes	7	9 days, 21 hours, 31 minutes, 42 seconds	1	0	0	NA	NA	NA	NA	0.0914685	0.0679614	NA
89	2021	E	Yes	2	2 days, 21 hours, 12 minutes, 14 seconds	1	1	0	2.36347	3	7.55	NA	0.101709	0.0851844	Present
90	2021	B	Yes	8	12 days, 16 hours, 33 minutes, 36 seconds	1	0	0	NA	NA	NA	NA	0.0488763	0.0386356	NA
91	2021	H	Yes	16	12 days, 13 hours, 24 minutes and 53 seconds	1	0	0	NA	NA	NA	NA	0.0726162	0.0581861	NA
92	2022	H	No	0	?	NA	NA	NA	NA	NA	NA	NA	0	0	NA
93	2022	A	No	0	?	NA	NA	NA	NA	NA	NA	NA	0	0	NA
94	2022	F	No	0	?	NA	NA	NA	NA	NA	NA	NA	0	0	NA
95	2022	H	No	1	8 days, 6 hours, 12 minutes and 28 seconds	1	0	0	NA	NA	NA	NA	0	0	NA
96	2022	C	No	0	?	NA	NA	NA	NA	NA	NA	NA	0.000465489	0	NA
102	2022	C	No	0	?	NA	NA	NA	NA	NA	NA	NA	0.0265329	0.0162921	NA
103	2022	B	No	0	?	NA	NA	NA	NA	NA	NA	NA	0.0281621	0.0146629	NA
104	2022	A	No	0	?	NA	NA	NA	NA	NA	NA	NA	0.0337479	0.0193178	NA
106	2022	F	No	1	?	NA	NA	NA	NA	NA	NA	NA	0.0223435	0.0134992	NA
107	2022	I	Yes	5	13 days, 12 hours, 18 minutes, 16 seconds	1	0	0	NA	NA	NA	NA	0.0716853	0.0537639	Absent
108	2022	B	Yes	9	11 days, 15 hours, 12 minutes, 29 seconds	1	0	0	NA	NA	NA	NA	0.0486436	0.0402648	Absent
109	2022	F	Yes	0	?	NA	NA	NA	NA	NA	NA	NA	0.00907703	0.00186195	NA
112	2022	A	Yes	1	11 days, 4 hours, 32 minutes, 16 seconds	1	0	0	NA	NA	NA	NA	0.0530657	0.0377046	Absent
113	2022	H	Yes	0	?	NA	NA	NA	NA	NA	NA	NA	0.00488763	0.00256019	NA
114	2022	H	Yes	4	11 days, 9 hours, 26 minutes, 17 seconds	1	1	0	2.32109	1	1.2	NA	0.0674959	0.0491091	Absent
115	2022	D	Yes	0	?	NA	NA	NA	NA	NA	NA	NA	0.00558586	0.00139647	Absent
116	2022	F	Yes	1	5 days, 14 hours, 1 minute, 35 seconds	1	0	0	NA	NA	NA	NA	0.0114045	0.0041894	NA
117	2022	D	No	0	?	NA	NA	NA	NA	NA	NA	NA	0.00302568	0.000698233	NA
118	2022	E	No	0	?	NA	NA	NA	NA	NA	NA	NA	0.000232744	0	NA
119	2022	C	No	1	1 day, 8 hours, 9 minutes, 37 seconds	1	0	0	NA	NA	NA	NA	0.000698233	0	NA
120	2022	I	No	0	?	NA	NA	NA	NA	NA	NA	NA	0.00232744	0.000465489	NA
121	2022	F	No	6	11 days, 17 hours, 23 minutes, 46 seconds	1	1	0	0.000509259	1	0.32	NA	0	0	NA
122	2022	A	No	0	?	NA	NA	NA	NA	NA	NA	NA	0.0144301	0.00535312	NA
124	2022	A	No	0	?	NA	NA	NA	NA	NA	NA	NA	0.0228089	0.0134992	Absent
125	2022	C	No	1	?	NA	NA	NA	NA	NA	NA	NA	0.0249036	0.0114045	Absent
126	2022	B	No	0	?	NA	NA	NA	NA	NA	NA	NA	0.0130337	0.00372391	NA
127	2022	F	No	0	?	NA	NA	NA	NA	NA	NA	NA	0.000930977	0	NA
128	2022	A	No	0	?	NA	NA	NA	NA	NA	NA	NA	0.00512038	0.0020947	NA
129	2022	F	No	0	?	NA	NA	NA	NA	NA	NA	NA	0.00512038	0.00279293	NA
130	2022	B	No	2	4 days, 10 hours, 59 minutes, 23 seconds	1	0	0	NA	NA	NA	NA	0.00349117	0.00162921	NA
132	2022	H	No	0	?	NA	NA	NA	NA	NA	NA	NA	0.00512038	0	NA
133	2022	F	No	0	?	NA	NA	NA	NA	NA	NA	NA	0.000698233	0	NA
135	2022	E	No	0	?	NA	NA	NA	NA	NA	NA	NA	0	0	NA
136	2022	H	No	0	?	NA	NA	NA	NA	NA	NA	NA	0.0020947	0.000232744	NA
137	2022	I	No	0	?	NA	NA	NA	NA	NA	NA	NA	0.00186195	0.000465489	NA
138	2022	H	No	3	11 days, 11 hours, 55 minutes, 50 seconds	1	1	1	2.00494	3	17.68	0.000648148	0.00861154	0.000232744	NA
139	2022	H	No	0	?	NA	NA	NA	NA	NA	NA	NA	0.0162921	0.00977526	NA
140	2022	A	No	1	9 days, 12 hours, 47 minutes, 34 seconds	1	0	0	NA	NA	NA	NA	0.00302568	0.0020947	NA
141	2022	D	No	0	?	NA	NA	NA	NA	NA	NA	NA	0.00279293	0.00162921	NA
143	2022	A	No	5	13 days, 21 hours, 27 minutes, 29 seconds	1	0	0	NA	NA	NA	NA	0.0735472	0.0530657	Absent
145	2022	I	No	0	?	NA	NA	NA	NA	NA	NA	NA	0.00232744	0.000232744	NA
146	2022	E	No	0	?	NA	NA	NA	NA	NA	NA	NA	0.00768056	0.000698233	NA
147	2022	F	No	0	?	NA	NA	NA	NA	NA	NA	NA	0.00465489	0.00139647	NA
151	2022	F	No	7	9 days, 8 hours, 40 minutes, 0 seconds	1	1	0	7.13181	3	13.72	NA	0.148724	0.148025	Present
152	2022	H	No	11	13 days, 9 hours, 50 minutes, 30 seconds	1	0	0	NA	NA	NA	NA	0.0721507	0.0591171	Absent
153	2022	F	No	3	11 days, 17 hours, 25 minutes, 17 seconds	1	0	0	NA	NA	NA	NA	0.107295	0.106597	Present
154	2022	H	No	18	13 days, 9 hours, 15 minutes, 6 seconds	1	0	0	NA	NA	NA	NA	0.0626082	0.0495745	NA
155	2022	A	No	3	3 days, 6 hours, 12 minutes, 10 seconds	1	0	0	NA	NA	NA	NA	0.0865809	0.0851844	NA
156	2022	A	No	5	3 days, 21 hours, 28 minutes, 25 seconds	1	0	0	NA	NA	NA	NA	0.132199	0.13057	Present
157	2022	F	No	NA	?	NA	NA	NA	NA	NA	NA	NA	0.0749437	0.0674959	NA
159	2022	F	No	4	9 days, 14 hours, 38 minutes, 35 seconds	1	0	0	NA	NA	NA	NA	0.120329	0.120329	Present
160	2022	F	No	8	11 days, 18 hours, 10 minutes, 44 seconds	1	0	0	NA	NA	NA	NA	0.072849	0.0684268	NA
161	2022	H	No	1	10 days, 16 hours, 41 minutes, 5 seconds	1	0	0	NA	NA	NA	NA	0.0875119	0.0868136	Present
162	2022	H	No	10	11 days, 15 hours, 44 minutes, 6 seconds	1	0	0	NA	NA	NA	NA	0.0740127	0.0726162	NA
163	2022	A	No	18	12 days, 14 hours, 23 minutes and 18 seconds	1	0	0	NA	NA	NA	NA	0.0970544	0.0961234	Present
164	2022	A	No	0	?	NA	NA	NA	NA	NA	NA	NA	0.00884429	0.00372391	NA
165	2022	E	No	1	15 days, 4 hours, 56 minutes, 47 seconds	1	0	0	NA	NA	NA	NA	0.0581861	0.0465489	Present
166	2022	I	No	2	?	NA	NA	NA	NA	NA	NA	NA	0.0311877	0.0211797	Present
167	2022	B	Yes	2	?	NA	NA	NA	NA	NA	NA	NA	0.0111717	0.00744782	NA
168	2022	F	Yes	0	?	NA	NA	NA	NA	NA	NA	NA	0	0	Absent
169	2022	H	No	1	6 days, 11 hours, 54 minutes, 59 seconds	1	0	0	NA	NA	NA	NA	0.0183868	0.0141974	NA
170	2022	A	No	1	?	NA	NA	NA	NA	NA	NA	NA	0.00279293	0.000930977	NA
171	2022	D	No	0	?	NA	NA	NA	NA	NA	NA	NA	0.042825	0.0379373	Absent
172	2022	F	No	0	?	NA	NA	NA	NA	NA	NA	NA	0.0160594	0.00744782	NA
173	2022	E	No	0	?	NA	NA	NA	NA	NA	NA	NA	0.00512038	0.00139647	NA
174	2022	I	No	0	?	NA	NA	NA	NA	NA	NA	NA	0.00395665	0.00186195	NA
175	2022	E	Yes	0	?	NA	NA	NA	NA	NA	NA	NA	0.00651684	0.00186195	NA
176	2022	A	Yes	0	?	NA	NA	NA	NA	NA	NA	NA	0.00325842	0.000465489	NA
177	2022	F	Yes	1	8 days, 13 hours, 42 minutes, 31 seconds	1	0	0	NA	NA	NA	NA	0.00325842	0.00139647	NA
178	2022	I	Yes	19	6 days, 5 hours, 56 minutes, 6 seconds	1	0	0	NA	NA	NA	NA	0.127544	0.11707	Present
179	2022	B	No	3	12 days, 19 hours, 24 minutes, 13 seconds	1	0	0	NA	NA	NA	NA	0.031886	0.0176886	NA
183	2022	F	No	0	?	NA	NA	NA	NA	NA	NA	NA	0.0102408	0.00465489	NA
184	2022	H	No	0	?	NA	NA	NA	NA	NA	NA	NA	0.0223435	0.0148956	Present
185	2022	A	No	1	?	NA	NA	NA	NA	NA	NA	NA	0.06191	0.0514365	Present
186	2022	E	No	0	?	NA	NA	NA	NA	NA	NA	NA	0.00232744	0	NA
187	2022	H	No	0	?	NA	NA	NA	NA	NA	NA	NA	0.0293258	0.0260674	NA
188	2022	F	No	8	11 days, 13 hours, 30 minutes, 21 seconds	1	1	1	3.18654	3	8.57	0.000243056	0.0798313	0.0677286	Present
189	2022	D	No	10	5 days, 14 hours, 13 minutes, 45 seconds	1	0	0	NA	NA	NA	NA	0.00605135	0.00139647	NA
190	2022	A	No	0	?	NA	NA	NA	NA	NA	NA	NA	0.0169903	0.00907703	NA
191	2022	I	No	0	?	NA	NA	NA	NA	NA	NA	NA	0.0304895	0.0186195	NA
192	2022	H	Yes	0	?	NA	NA	NA	NA	NA	NA	NA	0.00256019	0.00186195	NA
193	2022	A	Yes	0	?	NA	NA	NA	NA	NA	NA	NA	0.0132664	0.00977526	NA
194	2022	F	Yes	6	8 days, 9 hours, 32 minutes, 22 seconds	1	0	0	NA	NA	NA	NA	0.07378	0.0654012	NA
195	2022	H	Yes	18	13 days, 10 hours, 43 minutes, 54 seconds	1	1	0	5.99593	1	1.01	NA	0.0339807	0.0321187	NA
196	2022	I	Yes	2	1 day, 0 hours, 18 minutes, 12 seconds	1	0	0	NA	NA	NA	NA	0.0679614	0.0544622	NA
197	2022	H	Yes	0	?	NA	NA	NA	NA	NA	NA	NA	0.0162921	0.0137319	NA
198	2022	E	Yes	3	5 hours, 14 minutes, 19 seconds	1	0	0	NA	NA	NA	NA	0.0577206	0.0565569	Present
199	2022	B	Yes	5	11 days, 18 hours, 45 minutes, 38 seconds	1	0	0	NA	NA	NA	NA	0.000465489	0.000465489	NA
200	2022	A	No	0	?	NA	NA	NA	NA	NA	NA	NA	0	0	NA
201	2022	F	No	0	?	NA	NA	NA	NA	NA	NA	NA	0	0	NA
202	2022	F	No	0	?	NA	NA	NA	NA	NA	NA	NA	0.000465489	0.000232744	NA
203	2022	H	Yes	17	6 days, 7 hours, 32 minutes, 55 seconds	1	1	0	0	5	70.11	NA	0.000698233	0.000232744	NA
204	2022	C	No	0	?	NA	NA	NA	NA	NA	NA	NA	0	0	NA
205	2022	E	No	8	13 days, 15 hours, 41 minutes, 43 seconds	1	0	0	NA	NA	NA	NA	0.0393338	0.0307223	NA
206	2022	I	No	15	13 days, 7 hours, 54 minutes, 29 seconds	1	0	0	NA	NA	NA	NA	0.0353771	0.020947	NA
207	2022	D	No	28	7 days, 12 hours, 22 minutes, 13 seconds	1	1	1	1.04703	3	14.02	6.48675	0.0965889	0.0795986	Present
209	2022	H	No	3	10 days, 11 hours, 47 minutes, 56 seconds	1	1	1	0.000381944	7	35.68	0.00204861	0.040032	0.0363081	Present
210	2022	F	No	5	12 days, 18 hours, 36 minutes, 1 second	1	0	0	NA	NA	NA	NA	0.0128009	0.00279293	NA
211	2022	B	No	0	?	NA	NA	NA	NA	NA	NA	NA	0.000698233	0.000232744	NA
212	2022	B	No	49	10 days, 0 hours, 2 minutes, 5 seconds	1	1	0	0.000208333	6	83.32	NA	0.106597	0.0965889	Present
213	2022	D	No	43	13 days, 1 hours, 0 minutes, 43 seconds	1	1	0	1.42421	2	0.92	NA	0.104735	0.0847189	Present
214	2022	A	No	56	11 days, 10 hours, 1 minutes, 55 seconds	1	1	0	0.360972	5	40.84	NA	0.0942615	0.0674959	Present
215	2022	C	No	22	7 days, 4 hours, 34 minutes, 42 seconds	1	1	1	4.05056	2	2.63	3.18743	0.132432	0.124053	Present
216	2022	F	No	24	8 days, 20 hours, 19 minutes, 43 seconds	1	1	1	0.0171528	2	0.34	0.00252315	0.149655	0.139879	Present
217	2022	C	No	25	10 days, 5 hours, 49 minutes, 40 seconds	1	1	0	NA	NA	NA	NA	0.127544	0.118234	Present
218	2022	H	No	24	13 days, 5 hours, 14 minutes, 49 seconds	1	1	1	1.6517	3	26.49	1.19101	0.156171	0.151749	Present
219	2022	H	No	51	7 days, 18 hours, 41 minutes, 30 seconds	1	1	1	0.227998	NA	0	1.21271e-05	0.13825	0.128242	Present
220	2022	F	No	4	13 days, 20 hours, 9 minutes, 27 seconds	1	0	0	NA	NA	NA	NA	0.112648	0.0998473	Present
221	2022	I	No	38	8 days, 20 hours, 4 minutes, 12 seconds	1	1	1	0.421319	1	0.38	6.94444e-05	0.158732	0.151749	Present
222	2022	E	No	5	7 days, 15 hours, 15 minutes, 29 seconds	1	0	0	NA	NA	NA	NA	0.0544622	0.0481781	Absent
223	2022	B	No	0	?	NA	NA	NA	NA	NA	NA	NA	0.010008	0.00698233	NA
224	2022	A	No	10	6 days, 14 hours, 32 minutes, 13 seconds	1	0	NA	NA	NA	NA	NA	0.0896066	0.0879774	Present
225	2023	A	Yes	6	11 days, 22 hours, 9 minutes, 53 seconds	1	0	0	NA	NA	NA	NA	0.0795986	0.0647029	NA
226	2023	C	Yes	19	11 days, 19 hours, 49 minutes, 4 seconds	1	1	1	0.00759259	2	12.56	1.77752	0.114277	0.103804	Present
227	2023	H	Yes	22	15 days, 23 hours, 44 minutes, 43 seconds	1	1	0	0.00475694	5	36.85	NA	0.0879774	0.0577206	Present
228	2023	I	Yes	13	18 days, 17 hours, 15 minutes and 31 seconds	1	0	0	NA	NA	NA	NA	0.041894	0.0288603	NA
230	2023	H	Yes	17	12 days, 0 hours, 27 minutes, 54 seconds	1	1	0	0.819618	3	42.08	NA	0.102175	0.0833225	Present
231	2023	B	Yes	0	?	NA	NA	NA	NA	NA	NA	NA	0	0	NA
232	2023	E	No	0	?	NA	NA	NA	NA	NA	NA	NA	0.00139647	0.00116372	NA
233	2023	F	Yes	0	?	NA	NA	NA	NA	NA	NA	NA	0.00116372	0.000698233	NA
234	2023	I	No	0	?	NA	NA	NA	NA	NA	NA	NA	0	0	NA
235	2023	H	Yes	0	?	NA	NA	NA	NA	NA	NA	NA	0	0	NA
236	2023	D	No	0	?	NA	NA	NA	NA	NA	NA	NA	0	0	NA
237	2023	C	Yes	0	?	NA	NA	NA	NA	NA	NA	NA	0	0	NA
238	2023	D	No	0	?	NA	NA	NA	NA	NA	NA	NA	0	0	NA
239	2023	A	No	0	?	NA	NA	NA	NA	NA	NA	NA	0	0	NA
240	2023	H	No	1	2 days, 11 hours, 2 minutes, 35 seconds	1	0	0	NA	NA	NA	NA	0	0	NA
241	2023	C	No	0	?	NA	NA	NA	NA	NA	NA	NA	0	0	NA
242	2023	A	No	0	?	NA	NA	NA	NA	NA	NA	NA	0	0	NA
244	2023	B	No	0	?	NA	NA	NA	NA	NA	NA	NA	0	0	NA
245	2023	F	No	0	?	NA	NA	NA	NA	NA	NA	NA	0	0	NA
246	2023	D	Yes	0	?	NA	NA	NA	NA	NA	NA	NA	0	0	NA
247	2023	C	Yes	0	?	NA	NA	NA	NA	NA	NA	NA	0.029093	0.0286276	NA
248	2023	H	No	0	?	NA	NA	NA	NA	NA	NA	NA	0.000232744	0	NA
249	2023	I	Yes	0	?	NA	NA	NA	NA	NA	NA	NA	0.000232744	0	NA
250	2023	A	Yes	0	?	NA	NA	NA	NA	NA	NA	NA	0.00698233	0.00581861	NA
251	2023	E	Yes	0	?	NA	NA	NA	NA	NA	NA	NA	0.00884429	0.00884429	NA
252	2023	C	No	0	?	NA	NA	NA	NA	NA	NA	NA	0	0	NA
253	2023	D	Yes	0	?	NA	NA	NA	NA	NA	NA	NA	0	0	NA
256	2023	H	Yes	0	?	NA	NA	NA	NA	NA	NA	NA	0	0	NA
257	2023	A	Yes	1	5 days, 4 hours, 59 minutes, 55 seconds	1	0	0	NA	NA	NA	NA	0.000698233	0.000698233	NA
259	2023	I	No	1	11 days, 10 hours, 46 minutes, 28 seconds	1	0	0	NA	NA	NA	NA	0.010939	0.00884429	NA
260	2023	A	Yes	7	16 days, 9 hours, 40 minutes, 57 seconds	1	0	0	NA	NA	NA	NA	0.0679614	0.0672631	NA
261	2023	F	Yes	0	?	NA	NA	NA	NA	NA	NA	NA	0.0041894	0.00232744	NA
265	2023	E	No	0	?	NA	NA	NA	NA	NA	NA	NA	0.000465489	0.000465489	NA
266	2023	C	Yes	10	6 days, 5 hours, 5 minutes, 29 seconds	1	1	NA	NA	NA	NA	NA	0.000465489	0.000465489	NA
269	2023	C	Yes	0	?	NA	NA	NA	NA	NA	NA	NA	0	0	NA
270	2023	I	No	9	9 days, 14 hours, 30 minutes, 13 seconds	1	0	0	NA	NA	NA	NA	0	0	NA
271	2023	A	Yes	1	4 days, 14 hours, 21 minutes, 25 seconds	1	0	0	NA	NA	NA	NA	0	0	NA
272	2023	B	No	3	15 days, 19 hours, 13 minutes, 10 seconds	1	0	0	NA	NA	NA	NA	0.0616773	0.0591171	Present
273	2024	A	No	0	?	NA	NA	NA	NA	NA	NA	NA	0	0	NA
274	2024	H	No	0	?	NA	NA	NA	NA	NA	NA	NA	0	0	NA
275	2024	F	No	0	?	NA	NA	NA	NA	NA	NA	NA	0	0	NA
276	2024	C	No	0	?	NA	NA	NA	NA	NA	NA	NA	0.0130337	0.00395665	NA
277	2024	C	No	0	?	NA	NA	NA	NA	NA	NA	NA	0.00232744	0.000698233	NA
278	2024	A	No	0	?	NA	NA	NA	NA	NA	NA	NA	0.000232744	0	NA
279	2024	A	No	1	?	NA	NA	NA	NA	NA	NA	NA	0.0151284	0.00698233	Absent
280	2024	E	No	0	?	NA	NA	NA	NA	NA	NA	NA	0.0423595	0.0265329	NA
281	2024	H	No	0	?	NA	NA	NA	NA	NA	NA	NA	0.0123355	0.00581861	Absent
282	2024	H	No	1	1 day, 17 hours, 13 minutes, 58 seconds	1	0	0	NA	NA	NA	NA	0.0933305	0.0765729	Absent
283	2024	H	No	0	?	NA	NA	NA	NA	NA	NA	NA	0.101011	0.0814605	Absent
284	2024	A	No	0	?	NA	NA	NA	NA	NA	NA	NA	0.0563241	0.0377046	NA
285	2024	I	No	0	?	NA	NA	NA	NA	NA	NA	NA	0	0	NA
286	2024	H	No	0	?	NA	NA	NA	NA	NA	NA	NA	0	0	NA
287	2024	D	No	0	?	NA	NA	NA	NA	NA	NA	NA	0.00744782	0.00186195	Absent
288	2024	H	No	0	?	NA	NA	NA	NA	NA	NA	NA	0.00256019	0.000232744	NA
289	2024	D	No	1	2 days, 1 hour, 20 minutes, 47 seconds	1	0	0	NA	NA	NA	NA	0.00512038	0.00232744	NA
290	2024	C	No	0	?	NA	NA	NA	NA	NA	NA	NA	0.0125682	0.0062841	NA
291	2024	D	No	0	?	NA	NA	NA	NA	NA	NA	NA	0	0	NA
292	2024	F	No	0	?	NA	NA	NA	NA	NA	NA	NA	0	0	NA
293	2024	I	No	0	?	NA	NA	NA	NA	NA	NA	NA	0.031886	0.0286276	Absent
294	2024	C	No	0	?	NA	NA	NA	NA	NA	NA	NA	0.0370064	0.0321187	Absent
295	2024	H	No	12	5 days, 15 hours, 57 minutes, 39 seconds	1	1	0	0.750301	1	2.78	NA	0.072849	0.0586516	Absent
296	2024	H	No	0	?	NA	NA	NA	NA	NA	NA	NA	0.0900721	0.0681941	Absent
297	2024	E	No	1	0 days, 14 hours, 41 minuts, 6 seconds	1	0	0	NA	NA	NA	NA	0.0770384	0.0602808	Absent
298	2024	F	Yes	0	?	NA	NA	NA	NA	NA	NA	NA	0.0132664	0.00395665	Absent
299	2024	H	Yes	0	?	NA	NA	NA	NA	NA	NA	NA	0.00581861	0.00162921	NA
300	2024	A	Yes	3	6 days, 20 hours, 11 minutes, 58 seconds	1	0	0	NA	NA	NA	NA	0.108924	0.0951924	Present
301	2024	H	Yes	7	3 days, 17 hours, 38 minutes, 54 seconds	1	0	0	NA	NA	NA	NA	0.0933305	0.0693578	Present
302	2024	H	Yes	1	8 days, 16 hours, 10 minutes, 6 seconds	1	0	0	NA	NA	NA	NA	0.00139647	0	NA
303	2024	D	No	0	?	NA	NA	NA	NA	NA	NA	NA	0.0193178	0.0128009	NA
304	2024	F	No	0	?	NA	NA	NA	NA	NA	NA	NA	0.00162921	0.000232744	NA
305	2024	A	No	1	9 days, 12 hours, 1 minute, 46 seconds	1	0	0	NA	NA	NA	NA	0.000232744	0	NA
306	2024	F	Yes	2	3 days, 16 hours, 25 minutes, 36 seconds	1	0	0	NA	NA	NA	NA	0.00535312	0.0020947	NA
307	2024	F	Yes	0	?	NA	NA	NA	NA	NA	NA	NA	0.0155939	0.00814605	NA
308	2024	H	Yes	4	6 days, 8 hours, 41 minutes, 23 seconds	1	0	0	NA	NA	NA	NA	0.0826242	0.0621427	Present
309	2024	D	No	0	?	NA	NA	NA	NA	NA	NA	NA	0.019085	0.0128009	NA
310	2024	C	No	0	?	NA	NA	NA	NA	NA	NA	NA	0.0155939	0.00814605	NA
311	2024	C	Yes	2	6 days, 6 hours, 31 minutes, 59 minutes	1	0	0	NA	NA	NA	NA	0.0114045	0.00488763	NA
312	2024	F	Yes	1	11 days, 2 hours, 4 minutes, 7 seconds	1	0	0	NA	NA	NA	NA	0.0020947	0.00139647	NA
313	2024	E	No	0	?	NA	NA	NA	NA	NA	NA	NA	0	0	NA
314	2024	F	Yes	2	4 days, 11 hours, 51 minutes, 12 seconds	1	1	1	0.000405093	2	9.5	0.000868056	0.0330497	0.019085	NA
315	2024	H	No	0	?	NA	NA	NA	NA	NA	NA	NA	0.0193178	0.0128009	Absent
316	2024	C	No	2	8 days, 3 hours, 43 minutes, 17 seconds	1	0	0	NA	NA	NA	NA	0.139181	0.129639	Present
317	2024	I	Yes	2	13 days, 10 hours, 46 minutes, 30 seconds	1	0	0	NA	NA	NA	NA	0.0779694	0.0623755	Present
318	2024	F	No	8	11 days, 6 hours, 45 minutes, 45 seconds	1	0	0	NA	NA	NA	NA	0.0083788	0.0041894	NA
